# ResFinderFG v2.0: a database of antibiotic resistance genes obtained by functional metagenomics

**DOI:** 10.1101/2022.10.19.512667

**Authors:** Rémi Gschwind, Svetlana Ugarcina Perovic, Maja Weiss, Marie Petitjean, Julie Lao, Luis Pedro Coelho, Etienne Ruppé

## Abstract

Metagenomics can be used to monitor the spread of antibiotic resistance genes (ARGs). ARGs found in databases such as ResFinder and CARD primarily originate from culturable and pathogenic bacteria, while ARGs from non-culturable and non-pathogenic bacteria remain understudied. Functional metagenomics is based on phenotypic gene selection and can identify ARGs from non-culturable bacteria with a potentially low identity shared with known ARGs. In 2016, the ResFinderFG v1.0 database was created to collect ARGs from functional metagenomics studies. Here, we present the second version of the database, ResFinderFG v2.0, which is available on the Center of Genomic Epidemiology web server (https://cge.food.dtu.dk/services/ResFinderFG/). It comprises 3,913 ARGs identified by functional metagenomics from 50 carefully curated datasets. We assessed its potential to detect ARGs in comparison to other popular databases in gut, soil and water (marine + freshwater) Global Microbial Gene Catalogues (https://gmgc.embl.de). ResFinderFG v2.0 allowed for the detection of ARGs that were not detected using other databases. These included ARGs conferring resistance to beta-lactams, cycline, phenicol, glycopeptide/cycloserine and trimethoprim/sulfonamide. Thus, ResFinderFG v2.0 can be used to identify ARGs differing from those found in conventional databases and therefore improve the description of resistomes.

**GRAPHICAL ABSTRACT:** 

Caption: Additional use of ResFinderFG v2.0 database (composed of antibiotic resistance genes obtained with functional metagenomics) on the Center of Genomic Epidemiology webserver (https://cge.food.dtu.dk/services/ResFinderFG/), allows for more exhaustive resistome descriptions.
