## Supplementary Table 1 for "ResFinderFG v2.0: a database of antibiotic resistance genes obtained by functional metagenomics"

### Sheet: Feuil1
Accession numbers of inserts with one unique ORF not included in ResFinderFG v2.0
['KF791057.1', 'MK936038.1', 'MK935711.1', 'MK935712.1', 'MK935715.1', 'MK935716.1', 'MK935719.1', 'MK935720.1', 'MK935723.1', 'MK935724.1', 'MK935709.1', 'MK935717.1', 'MK935718.1', 'MK935726.1', 'MK935728.1', 'MK935777.1', 'MK935855.1', 'MK935861.1', 'MK935866.1', 'MK935870.1', 'MK935874.1', 'MK935921.1', 'MK935937.1', 'MK935951.1', 'MK935952.1', 'MK935973.1', 'MK935976.1', 'MK936003.1', 'MK936…
['KJ693391.1', 'KJ693393.1', 'KJ693397.1', 'KJ693398.1', 'KJ693400.1', 'KJ693409.1', 'KJ693410.1', 'KJ693411.1', 'KJ693413.1', 'KJ693414.1', 'KJ693415.1', 'KJ693416.1', 'KJ693417.1', 'KJ693422.1', 'KJ693423.1', 'KJ693441.1', 'KJ693442.1', 'KJ693443.1', 'KJ693444.1', 'KJ693445.1', 'KJ693446.1', 'KJ693447.1', 'KJ693453.1', 'KJ693455.1', 'KJ693464.1', 'KJ693465.1', 'KJ693467.1', 'KJ693471.1', 'KJ693…
['KJ695943.1', 'KJ695947.1', 'KJ695950.1', 'KJ695970.1', 'KJ695971.1', 'KJ695982.1', 'KJ695986.1', 'KJ695991.1', 'KJ695997.1', 'KJ695999.1', 'KJ696001.1', 'KJ696006.1', 'KJ696007.1', 'KJ696009.1', 'KJ696011.1', 'KJ696019.1', 'KJ696025.1', 'KJ696026.1', 'KJ696032.1', 'KJ696035.1', 'KJ696037.1', 'KJ696038.1', 'KJ696042.1', 'KJ696044.1', 'KJ696047.1', 'KJ696049.1', 'KJ696051.1', 'KJ696052.1', 'KJ696…
['KS307329.1', 'KS307330.1', 'KS307332.1', 'KS307336.1', 'KS307337.1', 'KS307341.1', 'KS307342.1', 'KS307343.1', 'KS307345.1', 'KS307346.1', 'KS307347.1', 'KS307348.1', 'KS307350.1', 'KS307354.1', 'KS307357.1', 'KS307360.1', 'KS307361.1', 'KS307362.1', 'KS307366.1', 'KS307367.1', 'KS307371.1', 'KS307373.1', 'KS307374.1', 'KS307376.1', 'KS307377.1', 'KS307378.1', 'KS307384.1', 'KS307386.1', 'KS307…
['JM426779.1', 'JM426782.1', 'JM426788.1', 'JM426790.1', 'JM426795.1', 'JM426805.1', 'JM426806.1', 'JM426807.1', 'JM426808.1', 'JM426811.1', 'JM426821.1', 'JM426827.1', 'JM426829.1', 'JM426830.1', 'JM426834.1', 'JM426847.1', 'JM426851.1', 'JM426857.1', 'JM426871.1', 'JM426883.1', 'JM426896.1', 'JM426900.1', 'JM426911.1', 'JM426912.1', 'JM426914.1', 'JM426937.1', 'JM426941.1', 'JM426943.1', 'JM426…
['JM426779.1', 'JM426782.1', 'JM426788.1', 'JM426790.1', 'JM426795.1', 'JM426805.1', 'JM426806.1', 'JM426807.1', 'JM426808.1', 'JM426811.1', 'JM426821.1', 'JM426827.1', 'JM426829.1', 'JM426830.1', 'JM426834.1', 'JM426847.1', 'JM426851.1', 'JM426857.1', 'JM426871.1', 'JM426883.1', 'JM426896.1', 'JM426900.1', 'JM426911.1', 'JM426912.1', 'JM426914.1', 'JM426937.1', 'JM426941.1', 'JM426943.1', 'JM426…
['KX126116.1', 'KX126118.1', 'KX126119.1', 'KX126120.1', 'KX126121.1', 'KX126122.1', 'KX126124.1', 'KX126128.1', 'KX126130.1', 'KX126133.1', 'KX126134.1', 'KX126137.1', 'KX126140.1', 'KX126141.1', 'KX126146.1', 'KX126148.1', 'KX126150.1', 'KX126152.1', 'KX126154.1', 'KX126155.1', 'KX126156.1', 'KX126157.1', 'KX126158.1', 'KX126160.1', 'KX126161.1', 'KX126162.1', 'KX126164.1', 'KX126166.1', 'KX126…
['KX127628.1', 'KX127631.1', 'KX127632.1', 'KX127638.1', 'KX127639.1', 'KX127642.1', 'KX127645.1', 'KX127647.1', 'KX127648.1', 'KX127650.1', 'KX127657.1', 'KX127663.1', 'KX127664.1', 'KX127665.1', 'KX127669.1', 'KX127673.1', 'KX127676.1', 'KX127678.1', 'KX127679.1', 'KX127682.1', 'KX127690.1', 'KX127695.1', 'KX127708.1', 'KX127710.1', 'KX127712.1', 'KX127713.1', 'KX127715.1', 'KX127721.1', 'KX127…
['KU545207.1', 'KU545210.1', 'KU545211.1', 'KU545214.1', 'KU545229.1', 'KU545231.1', 'KU545238.1', 'KU545239.1', 'KU545240.1', 'KU545243.1', 'KU545244.1', 'KU545246.1', 'KU545251.1', 'KU545252.1', 'KU545260.1', 'KU545268.1', 'KU545273.1', 'KU545285.1', 'KU545293.1', 'KU545296.1', 'KU545301.1', 'KU545304.1', 'KU545305.1', 'KU545306.1', 'KU545340.1', 'KU545349.1', 'KU545359.1', 'KU545363.1', 'KU545…
['KU548460.1', 'KU548467.1', 'KU548469.1', 'KU548473.1', 'KU548474.1', 'KU548484.1', 'KU548501.1', 'KU548502.1', 'KU548504.1', 'KU548510.1', 'KU548511.1', 'KU548525.1', 'KU548537.1', 'KU548538.1', 'KU548544.1', 'KU548552.1', 'KU548569.1', 'KU548576.1', 'KU548581.1', 'KU548589.1', 'KU548595.1', 'KU548597.1', 'KU548613.1', 'KU548617.1', 'KU548619.1', 'KU548625.1', 'KU548626.1', 'KU548629.1', 'KU548…
